# *Wolbachia-conferred* antiviral protection is determined by developmental temperature

**DOI:** 10.1101/2020.06.24.169169

**Authors:** Ewa Chrostek, Nelson Martins, Marta S Marialva, Luis Teixeira

**Affiliations:** Institute of Infection, Veterinary and Ecological Sciences, University of Liverpool, United Kingdom; Instituto Gulbenkian de Ciência, Oeiras, Portugal; Institut de Biologie Moléculaire et Cellulaire, Université de Strasbourg, Strasbourg, France; Department for Biomedical Research, University of Bern, Switzerland; Faculdade de Medicina da Universidade de Lisboa, Lisboa, Portugal

**Keywords:** *Wolbachia*, *Drosophila*, virus, temperature, symbiosis, development

## Abstract

*Wolbachia* is a maternally transmitted bacterium widespread in arthropods and filarial nematodes, and confers strong antiviral protection in *Drosophila melanogaster* and other insects. *Wolbachia*-transinfected *Aedes aegypti* are currently being deployed to fight transmission of dengue and Zika viruses. However, the mechanism of antiviral protection and factors influencing it are still not fully understood. Here we show that temperature modulates *Wolbachia*-conferred protection in *Drosophila melanogaster*. Temperature after infection directly impacts *Drosophila* C virus replication and modulates *Wolbachia* protection. At higher temperatures virus proliferates more and is more lethal, while *Wolbachia* confers lower protection. Strikingly, host developmental temperature is a determinant of *Wolbachia*-conferred antiviral protection. While there is a strong protection when flies are raised from egg to adult at 25°C, the protection is highly reduced or completely abolished when flies develop at 18°C. However, *Wolbachia*-induced changes during development are not sufficient to limit virus-induced mortality, as *Wolbachia* is still required to be present in adults at the time of infection. This developmental effect is general, since it was present in different host genotypes, *Wolbachia* variants and upon infection with different viruses. Overall, we show that *Wolbachia*-conferred antiviral protection is temperature dependent, being present or absent depending on the environmental conditions. This interaction likely impacts *Wolbachia*-host interactions in nature and, as a result, frequencies of host and symbionts in different climates. Dependence of *Wolbachia*-mediated pathogen blocking on developmental temperature could be used to dissect the mechanistic bases of protection and should be considered by programmes deploying *Wolbachia* as an antiviral agent in the field.

**Significance Statement:** Insects are often infected with beneficial intracellular bacteria. The bacterium *Wolbachia* can protect insects from pathogenic viruses. This effect can be used to prevent transmission of dengue and Zika viruses by *Wolbachia*-infected mosquitoes. To deploy *Wolbachia* in the field successfully and understand the biology of insects in the wild we need to discover which factors affect *Wolbachia*-conferred antiviral protection. Here we show that the temperature in which insects develop from eggs to adults can determine presence or absence of antiviral protection. The environment, therefore, influences this insect-bacterium interaction. Our work may help to provide insights into the mechanism of viral blocking by *Wolbachia* and inform programs using *Wolbachia* in mosquito-borne disease control.
