## Supplementary material for "*Wolbachia-conferred* antiviral protection is determined by developmental temperature": Dataset S6

Sample	treatment	Temp	rel_wolb
18 a	no	18C	0.88657035
18 b	no	18C	1.105567127
18 c	no	18C	0.933971952
18 d	no	18C	0.989235963
18 e	no	18C	1.047636114
18 f	no	18C	0.849039144
18 g	no	18C	0.961841482
18 h	no	18C	1.062382178
18 i	no	18C	1.144957789
18 j	no	18C	1.010764037
25 d	no	25C	1.419581598
25 e	no	25C	1.770897215
25 f	no	25C	1.123397969
25 g	no	25C	1.462588434
25 h	no	25C	1.610167546
25 i	no	25C	1.655947875
25 j	no	25C	1.712020631
25a	no	25C	1.261521134
25b	no	25C	1.279116924
25c	no	25C	1.122918097
