## Supplementary material for "*Wolbachia-conferred* antiviral protection is determined by developmental temperature": Dataset S11

Dose	Time	Genotype	Sample Name	Ratio
E8	12	wMelCS	CS12e81	6.703897077
E8	12	wMelCS	CS12e82	NA
E8	12	wMelCS	CS12e83	0.675955417
E8	12	wMelCS	CS12e84	0.399149193
E8	12	wMelCS	CS12e85	1
E8	12	wMelCS	CS12e86	1.042465761
E9	12	wMelCS	CS12e91	17.63048185
E9	12	wMelCS	CS12e92	NA
E9	12	wMelCS	CS12e93	1.218410264
E9	12	wMelCS	CS12e94	0.61985385
E9	12	wMelCS	CS12e95	1.2397077
E9	12	wMelCS	CS12e96	0.704660378
E8	24	wMelCS	CS24e81	NA
E8	24	wMelCS	CS24e82	72.00374302
E8	24	wMelCS	CS24e83	4.213444144
E8	24	wMelCS	CS24e84	119.4282229
E8	24	wMelCS	CS24e85	29.14143467
E9	24	wMelCS	CS24e91	1852.168965
E9	24	wMelCS	CS24e92	584.0710225
E9	24	wMelCS	CS24e93	568.0995697
E9	24	wMelCS	CS24e94	390.7223575
E9	24	wMelCS	CS24e95	469.5060701
E9	24	wMelCS	CS24e97	299.2069756
E8	12	iso	iso12e81	3.82378127
E8	12	iso	iso12e82	12.77277418
E8	12	iso	iso12e83	69.79249489
E8	12	iso	iso12e84	28.34456061
E8	12	iso	iso12e85	NA
E8	12	iso	iso12e86	0.332171454
E9	12	iso	iso12e91	25.54554836
E9	12	iso	iso12e92	42.37084513
E9	12	iso	iso12e93	7.542276287
E9	12	iso	iso12e94	23.26356028
E9	12	iso	iso12e95	12.50991429
E8	24	iso	iso24e81	1287.181696
E8	24	iso	iso24e82	447.2693227
E8	24	iso	iso24e83	87.42657643
E8	24	iso	iso24e84	255.1143073
E8	24	iso	iso24e85	2.305372694
E8	24	iso	iso24e86	1196.827903
E9	24	iso	iso24e92	44146.14985
E9	24	iso	iso24e93	46825.27997
E9	24	iso	iso24e94	26801.01465
E9	24	iso	iso24e95	23904.58932
E9	24	iso	iso24e96	27842.47805
