## Supplementary material for "*Wolbachia-conferred* antiviral protection is determined by developmental temperature": Dataset S12

Sample	Wolb	Treatment	Time	Pre_Temp	Post_Temp	rel_FHV
#138 day 0 a	Wolb+	FHV	0	25	25	NA
#138 day 0 a	Wolb+	FHV	0	25	25	NA
#138 day 0 b	Wolb+	FHV	0	25	25	NA
#138 day 1 a	Wolb+	FHV	1	25	25	0.566520577759264
#138 day 1 b	Wolb+	FHV	1	25	25	0.683077449555727
#138 day 1 c	Wolb+	FHV	1	25	25	2.58413002650466
#138 day 2 a	Wolb+	FHV	2	25	25	6.81613211488301
#138 day 2 b	Wolb+	FHV	2	25	25	5.2332985818813
#138 day 2 c	Wolb+	FHV	2	25	25	5.52902706079264
#138 day 3 a	Wolb+	FHV	3	25	25	255.762556558556
#138 day 3 b	Wolb+	FHV	3	25	25	96.4228979610094
#138 day 3 c	Wolb+	FHV	3	25	25	245.37778550462
#138 day 6 a	Wolb+	FHV	6	25	25	7270.37765737167
#138 day 6 b	Wolb+	FHV	6	25	25	4859.67384095756
#138 day 6 c	Wolb+	FHV	6	25	25	4919.94987567566
#138 no virus	Wolb+	mock	0	25	25	NA
#138 no virus a	Wolb+	mock	0	25	25	NA
#138 no virus b	Wolb+	mock	0	25	25	NA
iso day 0	Wolb-	FHV	0	25	25	NA
iso day 0 a	Wolb-	FHV	0	25	25	NA
iso day 0 c	Wolb-	FHV	0	25	25	NA
iso day 1 a	Wolb-	FHV	1	25	25	2.67374959376074
iso day 1 b	Wolb-	FHV	1	25	25	2.71638172452469
iso day 1 c	Wolb-	FHV	1	25	25	2.61329123367432
iso day 2 a	Wolb-	FHV	2	25	25	23.0713803284154
iso day 2 b	Wolb-	FHV	2	25	25	60.8852948485085
iso day 2 c	Wolb-	FHV	2	25	25	24.2053122230443
iso day 3 a	Wolb-	FHV	3	25	25	576.554170383523
iso day 3 b	Wolb-	FHV	3	25	25	389.945999225673
iso day 3 c	Wolb-	FHV	3	25	25	440.264823455094
iso day 6 a	Wolb-	FHV	6	25	25	11831.3909709874
iso day 6 b	Wolb-	FHV	6	25	25	13857.7500877912
iso day 6 c	Wolb-	FHV	6	25	25	12621.2128275967
iso no virus a	Wolb-	mock	0	25	25	NA
iso no virus b	Wolb-	mock	0	25	25	NA
iso no virus c	Wolb-	mock	0	25	25	NA
