## Supplementary material for "*Wolbachia-conferred* antiviral protection is determined by developmental temperature": Dataset S13

treatment	timepoint	ratio	replicate
ampicillin	10	13.31979524	A
ampicillin	10	11.258947	A
ampicillin	10	10.02478923	A
ampicillin	10	8.595014062	A
ampicillin	10	5.228872891	A
ampicillin	30	8.916638943	A
ampicillin	30	10.27096621	A
ampicillin	30	8.882710669	A
ampicillin	30	8.061230083	A
ampicillin	30	13.87100102	A
ampicillin	30	9.859401004	A
ampicillin	30	7.374268774	A
eclosion	0	10.00743264	A
eclosion	0	17.95109569	A
eclosion	0	4.461410814	A
eclosion	0	11.07319773	A
eclosion	0	5.172995728	A
eclosion	0	3.833069083	A
eclosion	0	3.467750254	A
ethanol	10	7.671453771	A
ethanol	10	13.89505847	A
ethanol	10	6.832909411	A
ethanol	10	12.71535644	A
ethanol	10	12.50557944	A
ethanol	10	11.33333066	A
water	10	18.27753995	A
water	10	19.04050714	A
water	10	9.526854795	A
water	10	11.63984547	A
water	10	8.663800364	A
water	10	12.31205776	A
ethanol	30	12.32059479	A
ethanol	30	14.94923755	A
ethanol	30	15.31103601	A
ethanol	30	20.78542007	A
ethanol	30	13.40314817	A
ethanol	30	37.90982785	A
water	30	15.74148782	A
water	30	11.30195151	A
water	30	10.65530511	A
water	30	12.15939885	A
water	30	16.06111337	A
water	30	12.96454797	A
rifampicin	10	2.241555158	A
rifampicin	10	0.677127773	A
rifampicin	10	1.052266404	A
rifampicin	10	1.569712122	A
rifampicin	10	0.997231251	A
rifampicin	10	2.67492789	A
rifampicin	30	2.485437801	A
rifampicin	30	0.482299092	A
rifampicin	30	0.523405141	A
rifampicin	30	0.710546022	A
rifampicin	30	0.427501089	A
rifampicin	30	1.014662547	A
rifampicin	30	0.611744021	A
streptomycin	10	15.71968061	A
streptomycin	10	16.12804875	A
streptomycin	10	12.16783003	A
streptomycin	10	8.929008601	A
streptomycin	10	8.947595271	A
streptomycin	10	9.301736038	A
streptomycin	30	9.431583434	A
streptomycin	30	8.963113714	A
streptomycin	30	6.906716469	A
streptomycin	30	15.07410038	A
streptomycin	30	10.49041611	A
tetracycline	10	1.708819482	A
tetracycline	10	1.059585495	A
tetracycline	10	0.969625805	A
tetracycline	10	0.706616822	A
tetracycline	10	1.048625839	A
tetracycline	10	2.235348855	A
tetracycline	30	1.018891197	A
tetracycline	30	1.045722457	A
tetracycline	30	1.256142381	A
tetracycline	30	0.816203046	A
tetracycline	30	0.95561407	A
tetracycline	30	1.130138823	A
eclosion	0	6.543047957	B
eclosion	0	8.182237981	B
eclosion	0	7.604805521	B
eclosion	0	4.354249647	B
eclosion	0	8.101245086	B
eclosion	0	8.136725917	B
eclosion	0	6.782064345	B
eclosion	0	5.422123719	B
eclosion	0	5.901067776	B
eclosion	0	7.802981597	B
ampicillin	10	6.375370535	B
ampicillin	10	7.543901608	B
ampicillin	10	7.75309826	B
ampicillin	10	10.03978692	B
ampicillin	10	9.838608492	B
ampicillin	10	6.686940866	B
ampicillin	10	11.48301844	B
ampicillin	30	7.787028583	B
ampicillin	30	17.90555579	B
ampicillin	30	13.40926444	B
ampicillin	30	11.707702	B
ampicillin	30	12.6010895	B
ampicillin	30	13.44328329	B
ampicillin	30	8.832520096	B
ethanol	10	13.28566164	B
ethanol	10	7.686706836	B
ethanol	10	12.14596783	B
ethanol	10	14.33275204	B
ethanol	10	12.60798844	B
ethanol	10	10.0128517	B
ethanol	10	24.74078662	B
ethanol	30	11.79620779	B
ethanol	30	12.05594552	B
ethanol	30	13.98325015	B
ethanol	30	16.16054891	B
ethanol	30	7.422189056	B
ethanol	30	11.95199682	B
ethanol	30	14.90289822	B
water	10	9.358914759	B
water	10	11.48562994	B
water	10	6.53773013	B
water	10	9.389234732	B
water	10	7.983665296	B
water	10	7.943683169	B
water	10	8.62338014	B
water	30	17.62516079	B
water	30	16.58438948	B
water	30	10.94081808	B
water	30	12.91777854	B
water	30	13.5883865	B
water	30	15.45637892	B
water	30	9.990128498	B
rifampicin	10	0.723904203	B
rifampicin	10	0.980531456	B
rifampicin	10	1.353166511	B
rifampicin	10	1.446740726	B
rifampicin	10	0.836616081	B
rifampicin	10	1.187267009	B
rifampicin	10	1.0174236	B
rifampicin	30	0.315983503	B
rifampicin	30	0.532079268	B
rifampicin	30	0.54394167	B
rifampicin	30	1.261023953	B
rifampicin	30	0.57115893	B
rifampicin	30	1.017020819	B
streptomycin	10	9.403303274	B
streptomycin	10	10.50503589	B
streptomycin	10	7.801351821	B
streptomycin	10	7.418441559	B
streptomycin	10	6.256935856	B
streptomycin	10	9.440310953	B
streptomycin	10	12.4178305	B
streptomycin	30	8.572727786	B
streptomycin	30	8.954630458	B
streptomycin	30	13.26628444	B
streptomycin	30	7.28010046	B
streptomycin	30	13.01952805	B
streptomycin	30	8.128221302	B
streptomycin	30	10.47282256	B
tetracycline	10	0.477772523	B
tetracycline	10	0.87807558	B
tetracycline	10	1.222405079	B
tetracycline	10	1.725346606	B
tetracycline	10	1.2186687	B
tetracycline	10	1.200381956	B
tetracycline	10	1.748414732	B
tetracycline	30	0.857720622	B
tetracycline	30	1.149240494	B
tetracycline	30	0.985345506	B
tetracycline	30	0.639402553	B
tetracycline	30	0.758881658	B
tetracycline	30	0.62860305	B
tetracycline	30	1.084759615	B
