## Supplementary material for "*Wolbachia-conferred* antiviral protection is determined by developmental temperature": Dataset S14

Replicate	Time	Status	Condition	Sex	Test
1	4	1	iso rifampicin	M	A
1	8	1	iso rifampicin	M	A
1	9	1	iso rifampicin	M	A
1	9	1	iso rifampicin	M	A
1	10	1	iso rifampicin	M	A
1	15	1	iso rifampicin	M	A
1	15	1	iso rifampicin	M	A
1	20	0	iso rifampicin	M	A
1	20	0	iso rifampicin	M	A
1	20	0	iso rifampicin	M	A
2	8	1	iso rifampicin	M	A
2	8	1	iso rifampicin	M	A
2	8	1	iso rifampicin	M	A
2	8	1	iso rifampicin	M	A
2	8	1	iso rifampicin	M	A
2	9	1	iso rifampicin	M	A
2	9	1	iso rifampicin	M	A
2	10	1	iso rifampicin	M	A
2	10	1	iso rifampicin	M	A
2	10	1	iso rifampicin	M	A
3	9	1	iso rifampicin	M	A
3	10	1	iso rifampicin	M	A
3	11	1	iso rifampicin	M	A
3	14	1	iso rifampicin	M	A
3	20	0	iso rifampicin	M	A
3	20	0	iso rifampicin	M	A
3	20	0	iso rifampicin	M	A
3	20	0	iso rifampicin	M	A
3	20	0	iso rifampicin	M	A
3	20	0	iso rifampicin	M	A
4	8	1	iso rifampicin	M	A
4	8	1	iso rifampicin	M	A
4	8	1	iso rifampicin	M	A
4	10	1	iso rifampicin	M	A
4	10	1	iso rifampicin	M	A
4	10	1	iso rifampicin	M	A
4	12	1	iso rifampicin	M	A
4	13	1	iso rifampicin	M	A
4	14	1	iso rifampicin	M	A
4	20	0	iso rifampicin	M	A
5	5	1	iso rifampicin	M	A
5	8	1	iso rifampicin	M	A
5	9	1	iso rifampicin	M	A
5	9	1	iso rifampicin	M	A
5	9	1	iso rifampicin	M	A
5	9	1	iso rifampicin	M	A
5	10	1	iso rifampicin	M	A
5	10	1	iso rifampicin	M	A
5	10	1	iso rifampicin	M	A
5	20	0	iso rifampicin	M	A
1	8	1	CS rifampicin	M	A
1	9	1	CS rifampicin	M	A
1	9	1	CS rifampicin	M	A
1	10	1	CS rifampicin	M	A
1	10	1	CS rifampicin	M	A
1	10	1	CS rifampicin	M	A
1	12	1	CS rifampicin	M	A
1	12	1	CS rifampicin	M	A
1	12	1	CS rifampicin	M	A
1	12	1	CS rifampicin	M	A
2	8	1	CS rifampicin	M	A
2	8	1	CS rifampicin	M	A
2	10	1	CS rifampicin	M	A
2	12	1	CS rifampicin	M	A
2	12	1	CS rifampicin	M	A
2	13	1	CS rifampicin	M	A
2	15	1	CS rifampicin	M	A
2	15	1	CS rifampicin	M	A
2	20	0	CS rifampicin	M	A
2	20	0	CS rifampicin	M	A
3	13	1	CS rifampicin	M	A
3	16	1	CS rifampicin	M	A
3	18	1	CS rifampicin	M	A
3	19	1	CS rifampicin	M	A
3	20	1	CS rifampicin	M	A
3	20	0	CS rifampicin	M	A
3	20	0	CS rifampicin	M	A
3	20	0	CS rifampicin	M	A
3	20	0	CS rifampicin	M	A
3	20	0	CS rifampicin	M	A
4	8	1	CS rifampicin	M	A
4	8	1	CS rifampicin	M	A
4	9	1	CS rifampicin	M	A
4	12	1	CS rifampicin	M	A
4	13	1	CS rifampicin	M	A
4	13	1	CS rifampicin	M	A
4	17	1	CS rifampicin	M	A
4	20	0	CS rifampicin	M	A
4	20	0	CS rifampicin	M	A
4	20	0	CS rifampicin	M	A
5	10	1	CS rifampicin	M	A
5	10	1	CS rifampicin	M	A
5	11	1	CS rifampicin	M	A
5	12	1	CS rifampicin	M	A
5	13	1	CS rifampicin	M	A
5	16	1	CS rifampicin	M	A
5	17	1	CS rifampicin	M	A
5	18	1	CS rifampicin	M	A
5	20	0	CS rifampicin	M	A
5	20	0	CS rifampicin	M	A
1	8	1	iso ampicillin	M	A
1	8	1	iso ampicillin	M	A
1	8	1	iso ampicillin	M	A
1	8	1	iso ampicillin	M	A
1	8	1	iso ampicillin	M	A
1	8	1	iso ampicillin	M	A
1	8	1	iso ampicillin	M	A
1	8	1	iso ampicillin	M	A
1	10	1	iso ampicillin	M	A
1	10	1	iso ampicillin	M	A
2	8	1	iso ampicillin	M	A
2	8	1	iso ampicillin	M	A
2	8	1	iso ampicillin	M	A
2	8	1	iso ampicillin	M	A
2	9	1	iso ampicillin	M	A
2	10	1	iso ampicillin	M	A
2	11	1	iso ampicillin	M	A
2	18	1	iso ampicillin	M	A
2	20	0	iso ampicillin	M	A
2	20	0	iso ampicillin	M	A
3	8	1	iso ampicillin	M	A
3	8	1	iso ampicillin	M	A
3	9	1	iso ampicillin	M	A
3	12	1	iso ampicillin	M	A
3	20	0	iso ampicillin	M	A
3	20	0	iso ampicillin	M	A
3	20	0	iso ampicillin	M	A
3	20	0	iso ampicillin	M	A
3	20	0	iso ampicillin	M	A
3	20	0	iso ampicillin	M	A
4	8	1	iso ampicillin	M	A
4	9	1	iso ampicillin	M	A
4	9	1	iso ampicillin	M	A
4	10	1	iso ampicillin	M	A
4	12	1	iso ampicillin	M	A
4	16	1	iso ampicillin	M	A
4	20	0	iso ampicillin	M	A
4	20	0	iso ampicillin	M	A
4	20	0	iso ampicillin	M	A
4	20	0	iso ampicillin	M	A
5	8	1	iso ampicillin	M	A
5	8	1	iso ampicillin	M	A
5	8	1	iso ampicillin	M	A
5	9	1	iso ampicillin	M	A
5	9	1	iso ampicillin	M	A
5	10	1	iso ampicillin	M	A
5	10	1	iso ampicillin	M	A
5	20	0	iso ampicillin	M	A
5	20	0	iso ampicillin	M	A
5	20	0	iso ampicillin	M	A
1	19	1	CS ampicillin	M	A
1	20	0	CS ampicillin	M	A
1	20	0	CS ampicillin	M	A
1	20	0	CS ampicillin	M	A
1	20	0	CS ampicillin	M	A
1	20	0	CS ampicillin	M	A
1	20	0	CS ampicillin	M	A
1	20	0	CS ampicillin	M	A
1	20	0	CS ampicillin	M	A
1	20	0	CS ampicillin	M	A
2	20	0	CS ampicillin	M	A
2	20	0	CS ampicillin	M	A
2	20	0	CS ampicillin	M	A
2	20	0	CS ampicillin	M	A
2	20	0	CS ampicillin	M	A
2	20	0	CS ampicillin	M	A
2	20	0	CS ampicillin	M	A
2	20	0	CS ampicillin	M	A
2	20	0	CS ampicillin	M	A
2	20	0	CS ampicillin	M	A
3	20	0	CS ampicillin	M	A
3	20	0	CS ampicillin	M	A
3	20	0	CS ampicillin	M	A
3	20	0	CS ampicillin	M	A
3	20	0	CS ampicillin	M	A
3	20	0	CS ampicillin	M	A
3	20	0	CS ampicillin	M	A
3	20	0	CS ampicillin	M	A
3	20	0	CS ampicillin	M	A
3	20	0	CS ampicillin	M	A
4	14	1	CS ampicillin	M	A
4	14	1	CS ampicillin	M	A
4	20	0	CS ampicillin	M	A
4	20	0	CS ampicillin	M	A
4	20	0	CS ampicillin	M	A
4	20	0	CS ampicillin	M	A
4	20	0	CS ampicillin	M	A
4	20	0	CS ampicillin	M	A
4	20	0	CS ampicillin	M	A
4	20	0	CS ampicillin	M	A
5	20	0	CS ampicillin	M	A
5	20	0	CS ampicillin	M	A
5	20	0	CS ampicillin	M	A
5	20	0	CS ampicillin	M	A
5	20	0	CS ampicillin	M	A
5	20	0	CS ampicillin	M	A
5	20	0	CS ampicillin	M	A
5	20	0	CS ampicillin	M	A
5	20	0	CS ampicillin	M	A
5	20	0	CS ampicillin	M	A
1	1	1	iso streptomycin	M	A
1	2	1	iso streptomycin	M	A
1	8	1	iso streptomycin	M	A
1	8	1	iso streptomycin	M	A
1	9	1	iso streptomycin	M	A
1	9	1	iso streptomycin	M	A
1	9	1	iso streptomycin	M	A
1	16	1	iso streptomycin	M	A
1	18	1	iso streptomycin	M	A
1	20	0	iso streptomycin	M	A
2	8	1	iso streptomycin	M	A
2	9	1	iso streptomycin	M	A
2	9	1	iso streptomycin	M	A
2	10	1	iso streptomycin	M	A
2	11	1	iso streptomycin	M	A
2	11	1	iso streptomycin	M	A
2	13	1	iso streptomycin	M	A
2	20	0	iso streptomycin	M	A
2	20	0	iso streptomycin	M	A
2	20	0	iso streptomycin	M	A
3	8	1	iso streptomycin	M	A
3	8	1	iso streptomycin	M	A
3	8	1	iso streptomycin	M	A
3	8	1	iso streptomycin	M	A
3	9	1	iso streptomycin	M	A
3	9	1	iso streptomycin	M	A
3	9	1	iso streptomycin	M	A
3	9	1	iso streptomycin	M	A
3	10	1	iso streptomycin	M	A
3	10	1	iso streptomycin	M	A
4	8	1	iso streptomycin	M	A
4	9	1	iso streptomycin	M	A
4	10	1	iso streptomycin	M	A
4	11	1	iso streptomycin	M	A
4	13	1	iso streptomycin	M	A
4	14	1	iso streptomycin	M	A
4	15	1	iso streptomycin	M	A
4	20	0	iso streptomycin	M	A
4	20	0	iso streptomycin	M	A
4	20	0	iso streptomycin	M	A
5	8	1	iso streptomycin	M	A
5	9	1	iso streptomycin	M	A
5	9	1	iso streptomycin	M	A
5	12	1	iso streptomycin	M	A
5	12	1	iso streptomycin	M	A
5	12	1	iso streptomycin	M	A
5	14	1	iso streptomycin	M	A
5	14	1	iso streptomycin	M	A
5	20	0	iso streptomycin	M	A
5	20	0	iso streptomycin	M	A
1	20	1	CS streptomycin	M	A
1	20	0	CS streptomycin	M	A
1	20	0	CS streptomycin	M	A
1	20	0	CS streptomycin	M	A
1	20	0	CS streptomycin	M	A
1	20	0	CS streptomycin	M	A
1	20	0	CS streptomycin	M	A
1	20	0	CS streptomycin	M	A
1	20	0	CS streptomycin	M	A
1	20	0	CS streptomycin	M	A
2	20	0	CS streptomycin	M	A
2	20	0	CS streptomycin	M	A
2	20	0	CS streptomycin	M	A
2	20	0	CS streptomycin	M	A
2	20	0	CS streptomycin	M	A
2	20	0	CS streptomycin	M	A
2	20	0	CS streptomycin	M	A
2	20	0	CS streptomycin	M	A
2	20	0	CS streptomycin	M	A
2	20	0	CS streptomycin	M	A
3	20	0	CS streptomycin	M	A
3	20	0	CS streptomycin	M	A
3	20	0	CS streptomycin	M	A
3	20	0	CS streptomycin	M	A
3	20	0	CS streptomycin	M	A
3	20	0	CS streptomycin	M	A
3	20	0	CS streptomycin	M	A
3	20	0	CS streptomycin	M	A
3	20	0	CS streptomycin	M	A
3	20	0	CS streptomycin	M	A
4	20	0	CS streptomycin	M	A
4	20	0	CS streptomycin	M	A
4	20	0	CS streptomycin	M	A
4	20	0	CS streptomycin	M	A
4	20	0	CS streptomycin	M	A
4	20	0	CS streptomycin	M	A
4	20	0	CS streptomycin	M	A
4	20	0	CS streptomycin	M	A
4	20	0	CS streptomycin	M	A
4	20	0	CS streptomycin	M	A
5	20	0	CS streptomycin	M	A
5	20	0	CS streptomycin	M	A
5	20	0	CS streptomycin	M	A
5	20	0	CS streptomycin	M	A
5	20	0	CS streptomycin	M	A
5	20	0	CS streptomycin	M	A
5	20	0	CS streptomycin	M	A
5	20	0	CS streptomycin	M	A
5	20	0	CS streptomycin	M	A
5	20	0	CS streptomycin	M	A
1	7	1	iso water	M	A
1	8	1	iso water	M	A
1	8	1	iso water	M	A
1	8	1	iso water	M	A
1	8	1	iso water	M	A
1	9	1	iso water	M	A
1	9	1	iso water	M	A
1	9	1	iso water	M	A
1	9	1	iso water	M	A
1	13	1	iso water	M	A
2	9	1	iso water	M	A
2	10	1	iso water	M	A
2	10	1	iso water	M	A
2	11	1	iso water	M	A
2	14	1	iso water	M	A
2	15	1	iso water	M	A
2	16	1	iso water	M	A
2	19	1	iso water	M	A
2	20	0	iso water	M	A
2	20	0	iso water	M	A
3	1	1	iso water	M	A
3	7	1	iso water	M	A
3	8	1	iso water	M	A
3	8	1	iso water	M	A
3	8	1	iso water	M	A
3	8	1	iso water	M	A
3	9	1	iso water	M	A
3	9	1	iso water	M	A
3	9	1	iso water	M	A
3	12	1	iso water	M	A
4	9	1	iso water	M	A
4	9	1	iso water	M	A
4	10	1	iso water	M	A
4	11	1	iso water	M	A
4	11	1	iso water	M	A
4	15	1	iso water	M	A
4	16	1	iso water	M	A
4	20	0	iso water	M	A
4	20	0	iso water	M	A
4	20	0	iso water	M	A
5	10	1	iso water	M	A
5	12	1	iso water	M	A
5	12	1	iso water	M	A
5	14	1	iso water	M	A
5	16	1	iso water	M	A
5	20	0	iso water	M	A
5	20	0	iso water	M	A
5	20	0	iso water	M	A
5	20	0	iso water	M	A
5	20	0	iso water	M	A
1	19	1	CS water	M	A
1	20	0	CS water	M	A
1	20	0	CS water	M	A
1	20	0	CS water	M	A
1	20	0	CS water	M	A
1	20	0	CS water	M	A
1	20	0	CS water	M	A
1	20	0	CS water	M	A
1	20	0	CS water	M	A
1	20	0	CS water	M	A
2	20	0	CS water	M	A
2	20	0	CS water	M	A
2	20	0	CS water	M	A
2	20	0	CS water	M	A
2	20	0	CS water	M	A
2	20	0	CS water	M	A
2	20	0	CS water	M	A
2	20	0	CS water	M	A
2	20	0	CS water	M	A
2	20	0	CS water	M	A
3	18	1	CS water	M	A
3	18	1	CS water	M	A
3	20	0	CS water	M	A
3	20	0	CS water	M	A
3	20	0	CS water	M	A
3	20	0	CS water	M	A
3	20	0	CS water	M	A
3	20	0	CS water	M	A
3	20	0	CS water	M	A
3	20	0	CS water	M	A
4	17	1	CS water	M	A
4	20	0	CS water	M	A
4	20	0	CS water	M	A
4	20	0	CS water	M	A
4	20	0	CS water	M	A
4	20	0	CS water	M	A
4	20	0	CS water	M	A
4	20	0	CS water	M	A
4	20	0	CS water	M	A
4	20	0	CS water	M	A
5	17	1	CS water	M	A
5	20	0	CS water	M	A
5	20	0	CS water	M	A
5	20	0	CS water	M	A
5	20	0	CS water	M	A
5	20	0	CS water	M	A
5	20	0	CS water	M	A
5	20	0	CS water	M	A
5	20	0	CS water	M	A
5	20	0	CS water	M	A
1	7	1	iso ethanol	M	A
1	8	1	iso ethanol	M	A
1	8	1	iso ethanol	M	A
1	9	1	iso ethanol	M	A
1	9	1	iso ethanol	M	A
1	9	1	iso ethanol	M	A
1	9	1	iso ethanol	M	A
1	10	1	iso ethanol	M	A
1	10	1	iso ethanol	M	A
1	11	1	iso ethanol	M	A
2	8	1	iso ethanol	M	A
2	8	1	iso ethanol	M	A
2	9	1	iso ethanol	M	A
2	9	1	iso ethanol	M	A
2	9	1	iso ethanol	M	A
2	10	1	iso ethanol	M	A
2	12	1	iso ethanol	M	A
2	17	1	iso ethanol	M	A
2	20	0	iso ethanol	M	A
2	20	0	iso ethanol	M	A
3	8	1	iso ethanol	M	A
3	8	1	iso ethanol	M	A
3	9	1	iso ethanol	M	A
3	9	1	iso ethanol	M	A
3	9	1	iso ethanol	M	A
3	13	1	iso ethanol	M	A
3	13	1	iso ethanol	M	A
3	18	1	iso ethanol	M	A
3	20	0	iso ethanol	M	A
3	20	0	iso ethanol	M	A
4	8	1	iso ethanol	M	A
4	9	1	iso ethanol	M	A
4	9	1	iso ethanol	M	A
4	9	1	iso ethanol	M	A
4	9	1	iso ethanol	M	A
4	9	1	iso ethanol	M	A
4	10	1	iso ethanol	M	A
4	11	1	iso ethanol	M	A
4	12	1	iso ethanol	M	A
4	20	0	iso ethanol	M	A
5	9	1	iso ethanol	M	A
5	9	1	iso ethanol	M	A
5	9	1	iso ethanol	M	A
5	12	1	iso ethanol	M	A
5	13	1	iso ethanol	M	A
5	18	1	iso ethanol	M	A
5	20	0	iso ethanol	M	A
5	20	0	iso ethanol	M	A
5	20	0	iso ethanol	M	A
5	20	0	iso ethanol	M	A
1	12	1	CS ethanol	M	A
1	15	1	CS ethanol	M	A
1	20	0	CS ethanol	M	A
1	20	0	CS ethanol	M	A
1	20	0	CS ethanol	M	A
1	20	0	CS ethanol	M	A
1	20	0	CS ethanol	M	A
1	20	0	CS ethanol	M	A
1	20	0	CS ethanol	M	A
1	20	0	CS ethanol	M	A
2	17	1	CS ethanol	M	A
2	20	0	CS ethanol	M	A
2	20	0	CS ethanol	M	A
2	20	0	CS ethanol	M	A
2	20	0	CS ethanol	M	A
2	20	0	CS ethanol	M	A
2	20	0	CS ethanol	M	A
2	20	0	CS ethanol	M	A
2	20	0	CS ethanol	M	A
2	20	0	CS ethanol	M	A
3	13	1	CS ethanol	M	A
3	19	1	CS ethanol	M	A
3	20	0	CS ethanol	M	A
3	20	0	CS ethanol	M	A
3	20	0	CS ethanol	M	A
3	20	0	CS ethanol	M	A
3	20	0	CS ethanol	M	A
3	20	0	CS ethanol	M	A
3	20	0	CS ethanol	M	A
3	20	0	CS ethanol	M	A
4	2	1	CS ethanol	M	A
4	20	0	CS ethanol	M	A
4	20	0	CS ethanol	M	A
4	20	0	CS ethanol	M	A
4	20	0	CS ethanol	M	A
4	20	0	CS ethanol	M	A
4	20	0	CS ethanol	M	A
4	20	0	CS ethanol	M	A
4	20	0	CS ethanol	M	A
4	20	0	CS ethanol	M	A
5	18	1	CS ethanol	M	A
5	20	0	CS ethanol	M	A
5	20	0	CS ethanol	M	A
5	20	0	CS ethanol	M	A
5	20	0	CS ethanol	M	A
5	20	0	CS ethanol	M	A
5	20	0	CS ethanol	M	A
5	20	0	CS ethanol	M	A
5	20	0	CS ethanol	M	A
5	20	0	CS ethanol	M	A
1	20	0	iso tetracycline	M	A
1	20	0	iso tetracycline	M	A
1	20	0	iso tetracycline	M	A
1	20	0	iso tetracycline	M	A
1	20	0	iso tetracycline	M	A
1	20	0	iso tetracycline	M	A
1	20	0	iso tetracycline	M	A
1	20	0	iso tetracycline	M	A
1	20	0	iso tetracycline	M	A
1	20	0	iso tetracycline	M	A
2	20	0	iso tetracycline	M	A
2	20	0	iso tetracycline	M	A
2	20	0	iso tetracycline	M	A
2	20	0	iso tetracycline	M	A
2	20	0	iso tetracycline	M	A
2	20	0	iso tetracycline	M	A
2	20	0	iso tetracycline	M	A
2	20	0	iso tetracycline	M	A
2	20	0	iso tetracycline	M	A
2	20	0	iso tetracycline	M	A
3	2	1	iso tetracycline	M	A
3	3	1	iso tetracycline	M	A
3	7	1	iso tetracycline	M	A
3	8	1	iso tetracycline	M	A
3	8	1	iso tetracycline	M	A
3	9	1	iso tetracycline	M	A
3	11	1	iso tetracycline	M	A
3	15	1	iso tetracycline	M	A
3	20	0	iso tetracycline	M	A
4	7	1	iso tetracycline	M	A
4	8	1	iso tetracycline	M	A
4	8	1	iso tetracycline	M	A
4	9	1	iso tetracycline	M	A
4	9	1	iso tetracycline	M	A
4	9	1	iso tetracycline	M	A
4	9	1	iso tetracycline	M	A
4	10	1	iso tetracycline	M	A
4	10	1	iso tetracycline	M	A
4	20	0	iso tetracycline	M	A
5	9	1	iso tetracycline	M	A
5	9	1	iso tetracycline	M	A
5	9	1	iso tetracycline	M	A
5	10	1	iso tetracycline	M	A
5	12	1	iso tetracycline	M	A
5	15	1	iso tetracycline	M	A
5	20	0	iso tetracycline	M	A
5	20	0	iso tetracycline	M	A
5	20	0	iso tetracycline	M	A
5	20	0	iso tetracycline	M	A
1	8	1	CS tetracycline	M	A
1	8	1	CS tetracycline	M	A
1	9	1	CS tetracycline	M	A
1	9	1	CS tetracycline	M	A
1	9	1	CS tetracycline	M	A
1	10	1	CS tetracycline	M	A
1	10	1	CS tetracycline	M	A
1	11	1	CS tetracycline	M	A
1	15	1	CS tetracycline	M	A
1	16	1	CS tetracycline	M	A
2	10	1	CS tetracycline	M	A
2	10	1	CS tetracycline	M	A
2	11	1	CS tetracycline	M	A
2	14	1	CS tetracycline	M	A
2	20	0	CS tetracycline	M	A
2	20	0	CS tetracycline	M	A
2	20	0	CS tetracycline	M	A
2	20	0	CS tetracycline	M	A
2	20	0	CS tetracycline	M	A
2	20	0	CS tetracycline	M	A
3	7	1	CS tetracycline	M	A
3	8	1	CS tetracycline	M	A
3	8	1	CS tetracycline	M	A
3	8	1	CS tetracycline	M	A
3	9	1	CS tetracycline	M	A
3	9	1	CS tetracycline	M	A
3	11	1	CS tetracycline	M	A
3	12	1	CS tetracycline	M	A
3	18	1	CS tetracycline	M	A
3	20	0	CS tetracycline	M	A
4	9	1	CS tetracycline	M	A
4	10	1	CS tetracycline	M	A
4	11	1	CS tetracycline	M	A
4	12	1	CS tetracycline	M	A
4	14	1	CS tetracycline	M	A
4	16	1	CS tetracycline	M	A
4	17	1	CS tetracycline	M	A
4	20	0	CS tetracycline	M	A
4	20	0	CS tetracycline	M	A
4	20	0	CS tetracycline	M	A
5	12	1	CS tetracycline	M	A
5	15	1	CS tetracycline	M	A
5	19	1	CS tetracycline	M	A
5	20	1	CS tetracycline	M	A
5	20	0	CS tetracycline	M	A
5	20	0	CS tetracycline	M	A
5	20	0	CS tetracycline	M	A
5	20	0	CS tetracycline	M	A
5	20	0	CS tetracycline	M	A
5	20	0	CS tetracycline	M	A
1	7	1	iso tetracycline	M	B
1	7	1	iso tetracycline	M	B
1	7	1	iso tetracycline	M	B
1	7	1	iso tetracycline	M	B
1	7	1	iso tetracycline	M	B
1	7	1	iso tetracycline	M	B
1	8	1	iso tetracycline	M	B
1	8	1	iso tetracycline	M	B
1	9	1	iso tetracycline	M	B
1	9	1	iso tetracycline	M	B
2	7	1	iso tetracycline	M	B
2	7	1	iso tetracycline	M	B
2	7	1	iso tetracycline	M	B
2	7	1	iso tetracycline	M	B
2	8	1	iso tetracycline	M	B
2	8	1	iso tetracycline	M	B
2	8	1	iso tetracycline	M	B
2	9	1	iso tetracycline	M	B
2	15	1	iso tetracycline	M	B
2	16	1	iso tetracycline	M	B
3	7	1	iso tetracycline	M	B
3	7	1	iso tetracycline	M	B
3	7	1	iso tetracycline	M	B
3	8	1	iso tetracycline	M	B
3	8	1	iso tetracycline	M	B
3	9	1	iso tetracycline	M	B
3	9	1	iso tetracycline	M	B
3	9	1	iso tetracycline	M	B
3	14	1	iso tetracycline	M	B
3	20	0	iso tetracycline	M	B
4	8	1	iso tetracycline	M	B
4	8	1	iso tetracycline	M	B
4	8	1	iso tetracycline	M	B
4	8	1	iso tetracycline	M	B
4	8	1	iso tetracycline	M	B
4	8	1	iso tetracycline	M	B
4	9	1	iso tetracycline	M	B
4	9	1	iso tetracycline	M	B
4	9	1	iso tetracycline	M	B
4	9	1	iso tetracycline	M	B
5	2	1	iso tetracycline	M	B
5	6	1	iso tetracycline	M	B
5	7	1	iso tetracycline	M	B
5	9	1	iso tetracycline	M	B
5	9	1	iso tetracycline	M	B
5	10	1	iso tetracycline	M	B
5	10	1	iso tetracycline	M	B
5	15	1	iso tetracycline	M	B
5	20	0	iso tetracycline	M	B
5	20	0	iso tetracycline	M	B
1	6	1	CS tetracycline	M	B
1	6	1	CS tetracycline	M	B
1	7	1	CS tetracycline	M	B
1	8	1	CS tetracycline	M	B
1	9	1	CS tetracycline	M	B
1	9	1	CS tetracycline	M	B
1	11	1	CS tetracycline	M	B
1	12	1	CS tetracycline	M	B
1	12	1	CS tetracycline	M	B
1	16	1	CS tetracycline	M	B
2	6	1	CS tetracycline	M	B
2	8	1	CS tetracycline	M	B
2	8	1	CS tetracycline	M	B
2	9	1	CS tetracycline	M	B
2	10	1	CS tetracycline	M	B
2	12	1	CS tetracycline	M	B
2	12	1	CS tetracycline	M	B
2	15	1	CS tetracycline	M	B
2	20	0	CS tetracycline	M	B
2	20	0	CS tetracycline	M	B
3	8	1	CS tetracycline	M	B
3	8	1	CS tetracycline	M	B
3	9	1	CS tetracycline	M	B
3	9	1	CS tetracycline	M	B
3	9	1	CS tetracycline	M	B
3	9	1	CS tetracycline	M	B
3	10	1	CS tetracycline	M	B
3	13	1	CS tetracycline	M	B
3	13	1	CS tetracycline	M	B
3	17	1	CS tetracycline	M	B
4	7	1	CS tetracycline	M	B
4	7	1	CS tetracycline	M	B
4	7	1	CS tetracycline	M	B
4	8	1	CS tetracycline	M	B
4	8	1	CS tetracycline	M	B
4	8	1	CS tetracycline	M	B
4	8	1	CS tetracycline	M	B
4	8	1	CS tetracycline	M	B
4	10	1	CS tetracycline	M	B
4	16	1	CS tetracycline	M	B
5	7	1	CS tetracycline	M	B
5	7	1	CS tetracycline	M	B
5	8	1	CS tetracycline	M	B
5	9	1	CS tetracycline	M	B
5	12	1	CS tetracycline	M	B
5	17	1	CS tetracycline	M	B
5	20	1	CS tetracycline	M	B
5	20	0	CS tetracycline	M	B
5	20	0	CS tetracycline	M	B
5	20	0	CS tetracycline	M	B
1	6	1	iso rifampicin	M	B
1	7	1	iso rifampicin	M	B
1	7	1	iso rifampicin	M	B
1	7	1	iso rifampicin	M	B
1	7	1	iso rifampicin	M	B
1	7	1	iso rifampicin	M	B
1	7	1	iso rifampicin	M	B
1	7	1	iso rifampicin	M	B
1	9	1	iso rifampicin	M	B
1	11	1	iso rifampicin	M	B
2	7	1	iso rifampicin	M	B
2	9	1	iso rifampicin	M	B
2	9	1	iso rifampicin	M	B
2	9	1	iso rifampicin	M	B
2	10	1	iso rifampicin	M	B
2	11	1	iso rifampicin	M	B
2	20	0	iso rifampicin	M	B
2	20	0	iso rifampicin	M	B
2	20	0	iso rifampicin	M	B
2	20	0	iso rifampicin	M	B
3	6	1	iso rifampicin	M	B
3	7	1	iso rifampicin	M	B
3	8	1	iso rifampicin	M	B
3	9	1	iso rifampicin	M	B
3	10	1	iso rifampicin	M	B
3	20	0	iso rifampicin	M	B
3	20	0	iso rifampicin	M	B
3	20	0	iso rifampicin	M	B
3	20	0	iso rifampicin	M	B
3	20	0	iso rifampicin	M	B
4	7	1	iso rifampicin	M	B
4	8	1	iso rifampicin	M	B
4	8	1	iso rifampicin	M	B
4	8	1	iso rifampicin	M	B
4	9	1	iso rifampicin	M	B
4	9	1	iso rifampicin	M	B
4	9	1	iso rifampicin	M	B
4	9	1	iso rifampicin	M	B
4	9	1	iso rifampicin	M	B
4	9	1	iso rifampicin	M	B
5	11	1	iso rifampicin	M	B
5	13	1	iso rifampicin	M	B
5	15	1	iso rifampicin	M	B
5	15	1	iso rifampicin	M	B
5	16	1	iso rifampicin	M	B
5	16	1	iso rifampicin	M	B
5	20	0	iso rifampicin	M	B
5	20	0	iso rifampicin	M	B
5	20	0	iso rifampicin	M	B
5	20	0	iso rifampicin	M	B
1	1	1	iso ethanol	M	B
1	7	1	iso ethanol	M	B
1	8	1	iso ethanol	M	B
1	8	1	iso ethanol	M	B
1	8	1	iso ethanol	M	B
1	8	1	iso ethanol	M	B
1	9	1	iso ethanol	M	B
1	9	1	iso ethanol	M	B
1	10	1	iso ethanol	M	B
1	20	0	iso ethanol	M	B
2	7	1	iso ethanol	M	B
2	8	1	iso ethanol	M	B
2	8	1	iso ethanol	M	B
2	8	1	iso ethanol	M	B
2	9	1	iso ethanol	M	B
2	9	1	iso ethanol	M	B
2	9	1	iso ethanol	M	B
2	9	1	iso ethanol	M	B
2	9	1	iso ethanol	M	B
2	14	1	iso ethanol	M	B
3	7	1	iso ethanol	M	B
3	8	1	iso ethanol	M	B
3	8	1	iso ethanol	M	B
3	8	1	iso ethanol	M	B
3	8	1	iso ethanol	M	B
3	8	1	iso ethanol	M	B
3	9	1	iso ethanol	M	B
3	9	1	iso ethanol	M	B
3	10	1	iso ethanol	M	B
3	20	0	iso ethanol	M	B
4	7	1	iso ethanol	M	B
4	8	1	iso ethanol	M	B
4	8	1	iso ethanol	M	B
4	8	1	iso ethanol	M	B
4	8	1	iso ethanol	M	B
4	9	1	iso ethanol	M	B
4	9	1	iso ethanol	M	B
4	9	1	iso ethanol	M	B
4	11	1	iso ethanol	M	B
4	20	0	iso ethanol	M	B
5	9	1	iso ethanol	M	B
5	9	1	iso ethanol	M	B
5	11	1	iso ethanol	M	B
5	13	1	iso ethanol	M	B
5	17	1	iso ethanol	M	B
5	20	0	iso ethanol	M	B
5	20	0	iso ethanol	M	B
5	20	0	iso ethanol	M	B
5	20	0	iso ethanol	M	B
5	20	0	iso ethanol	M	B
1	1	1	CS rifampicin	M	B
1	8	1	CS rifampicin	M	B
1	9	1	CS rifampicin	M	B
1	9	1	CS rifampicin	M	B
1	9	1	CS rifampicin	M	B
1	10	1	CS rifampicin	M	B
1	10	1	CS rifampicin	M	B
1	11	1	CS rifampicin	M	B
1	13	1	CS rifampicin	M	B
1	17	1	CS rifampicin	M	B
2	7	1	CS rifampicin	M	B
2	8	1	CS rifampicin	M	B
2	8	1	CS rifampicin	M	B
2	9	1	CS rifampicin	M	B
2	13	1	CS rifampicin	M	B
2	13	1	CS rifampicin	M	B
2	16	1	CS rifampicin	M	B
2	16	1	CS rifampicin	M	B
2	20	0	CS rifampicin	M	B
2	20	0	CS rifampicin	M	B
3	7	1	CS rifampicin	M	B
3	7	1	CS rifampicin	M	B
3	8	1	CS rifampicin	M	B
3	8	1	CS rifampicin	M	B
3	9	1	CS rifampicin	M	B
3	9	1	CS rifampicin	M	B
3	11	1	CS rifampicin	M	B
3	15	1	CS rifampicin	M	B
3	20	0	CS rifampicin	M	B
3	20	0	CS rifampicin	M	B
4	2	1	CS rifampicin	M	B
4	7	1	CS rifampicin	M	B
4	8	1	CS rifampicin	M	B
4	8	1	CS rifampicin	M	B
4	8	1	CS rifampicin	M	B
4	8	1	CS rifampicin	M	B
4	8	1	CS rifampicin	M	B
4	9	1	CS rifampicin	M	B
4	13	1	CS rifampicin	M	B
4	13	1	CS rifampicin	M	B
5	7	1	CS rifampicin	M	B
5	8	1	CS rifampicin	M	B
5	8	1	CS rifampicin	M	B
5	9	1	CS rifampicin	M	B
5	10	1	CS rifampicin	M	B
5	16	1	CS rifampicin	M	B
5	20	1	CS rifampicin	M	B
5	20	0	CS rifampicin	M	B
5	20	0	CS rifampicin	M	B
5	20	0	CS rifampicin	M	B
1	19	1	CS ethanol	M	B
1	19	1	CS ethanol	M	B
1	20	0	CS ethanol	M	B
1	20	0	CS ethanol	M	B
1	20	0	CS ethanol	M	B
1	20	0	CS ethanol	M	B
1	20	0	CS ethanol	M	B
1	20	0	CS ethanol	M	B
1	20	0	CS ethanol	M	B
1	20	0	CS ethanol	M	B
2	16	1	CS ethanol	M	B
2	16	1	CS ethanol	M	B
2	18	1	CS ethanol	M	B
2	20	1	CS ethanol	M	B
2	20	1	CS ethanol	M	B
2	20	0	CS ethanol	M	B
2	20	0	CS ethanol	M	B
2	20	0	CS ethanol	M	B
2	20	0	CS ethanol	M	B
2	20	0	CS ethanol	M	B
3	19	1	CS ethanol	M	B
3	19	1	CS ethanol	M	B
3	20	0	CS ethanol	M	B
3	20	0	CS ethanol	M	B
3	20	0	CS ethanol	M	B
3	20	0	CS ethanol	M	B
3	20	0	CS ethanol	M	B
3	20	0	CS ethanol	M	B
3	20	0	CS ethanol	M	B
3	20	0	CS ethanol	M	B
4	1	1	CS ethanol	M	B
4	11	1	CS ethanol	M	B
4	16	1	CS ethanol	M	B
4	19	1	CS ethanol	M	B
4	20	0	CS ethanol	M	B
4	20	0	CS ethanol	M	B
4	20	0	CS ethanol	M	B
4	20	0	CS ethanol	M	B
4	20	0	CS ethanol	M	B
4	20	0	CS ethanol	M	B
5	20	0	CS ethanol	M	B
5	20	0	CS ethanol	M	B
5	20	0	CS ethanol	M	B
5	20	0	CS ethanol	M	B
5	20	0	CS ethanol	M	B
5	20	0	CS ethanol	M	B
5	20	0	CS ethanol	M	B
5	20	0	CS ethanol	M	B
5	20	0	CS ethanol	M	B
5	20	0	CS ethanol	M	B
1	8	1	iso water	M	B
1	8	1	iso water	M	B
1	8	1	iso water	M	B
1	8	1	iso water	M	B
1	8	1	iso water	M	B
1	8	1	iso water	M	B
1	8	1	iso water	M	B
1	8	1	iso water	M	B
1	9	1	iso water	M	B
1	20	0	iso water	M	B
2	6	1	iso water	M	B
2	7	1	iso water	M	B
2	8	1	iso water	M	B
2	8	1	iso water	M	B
2	8	1	iso water	M	B
2	8	1	iso water	M	B
2	8	1	iso water	M	B
2	8	1	iso water	M	B
2	9	1	iso water	M	B
2	20	0	iso water	M	B
3	9	1	iso water	M	B
3	9	1	iso water	M	B
3	11	1	iso water	M	B
3	11	1	iso water	M	B
3	20	0	iso water	M	B
3	20	0	iso water	M	B
3	20	0	iso water	M	B
3	20	0	iso water	M	B
3	20	0	iso water	M	B
3	20	0	iso water	M	B
4	8	1	iso water	M	B
4	8	1	iso water	M	B
4	8	1	iso water	M	B
4	9	1	iso water	M	B
4	9	1	iso water	M	B
4	9	1	iso water	M	B
4	11	1	iso water	M	B
4	20	0	iso water	M	B
4	20	0	iso water	M	B
4	20	0	iso water	M	B
5	9	1	iso water	M	B
5	10	1	iso water	M	B
5	11	1	iso water	M	B
5	12	1	iso water	M	B
5	12	1	iso water	M	B
5	16	1	iso water	M	B
5	20	0	iso water	M	B
5	20	0	iso water	M	B
5	20	0	iso water	M	B
5	20	0	iso water	M	B
1	18	1	CS water	M	B
1	20	1	CS water	M	B
1	20	0	CS water	M	B
1	20	0	CS water	M	B
1	20	0	CS water	M	B
1	20	0	CS water	M	B
1	20	0	CS water	M	B
1	20	0	CS water	M	B
1	20	0	CS water	M	B
1	20	0	CS water	M	B
2	1	1	CS water	M	B
2	15	1	CS water	M	B
2	18	1	CS water	M	B
2	20	0	CS water	M	B
2	20	0	CS water	M	B
2	20	0	CS water	M	B
2	20	0	CS water	M	B
2	20	0	CS water	M	B
2	20	0	CS water	M	B
2	20	0	CS water	M	B
3	18	1	CS water	M	B
3	20	0	CS water	M	B
3	20	0	CS water	M	B
3	20	0	CS water	M	B
3	20	0	CS water	M	B
3	20	0	CS water	M	B
3	20	0	CS water	M	B
3	20	0	CS water	M	B
3	20	0	CS water	M	B
3	20	0	CS water	M	B
4	1	1	CS water	M	B
4	20	1	CS water	M	B
4	20	0	CS water	M	B
4	20	0	CS water	M	B
4	20	0	CS water	M	B
4	20	0	CS water	M	B
4	20	0	CS water	M	B
4	20	0	CS water	M	B
4	20	0	CS water	M	B
4	20	0	CS water	M	B
5	20	0	CS water	M	B
5	20	0	CS water	M	B
5	20	0	CS water	M	B
5	20	0	CS water	M	B
5	20	0	CS water	M	B
5	20	0	CS water	M	B
5	20	0	CS water	M	B
5	20	0	CS water	M	B
5	20	0	CS water	M	B
5	20	0	CS water	M	B
1	7	1	iso ampicillin	M	B
1	7	1	iso ampicillin	M	B
1	7	1	iso ampicillin	M	B
1	8	1	iso ampicillin	M	B
1	8	1	iso ampicillin	M	B
1	8	1	iso ampicillin	M	B
1	8	1	iso ampicillin	M	B
1	8	1	iso ampicillin	M	B
1	9	1	iso ampicillin	M	B
1	20	0	iso ampicillin	M	B
2	7	1	iso ampicillin	M	B
2	7	1	iso ampicillin	M	B
2	8	1	iso ampicillin	M	B
2	8	1	iso ampicillin	M	B
2	9	1	iso ampicillin	M	B
2	9	1	iso ampicillin	M	B
2	11	1	iso ampicillin	M	B
2	16	1	iso ampicillin	M	B
2	20	0	iso ampicillin	M	B
2	20	0	iso ampicillin	M	B
3	6	1	iso ampicillin	M	B
3	7	1	iso ampicillin	M	B
3	7	1	iso ampicillin	M	B
3	9	1	iso ampicillin	M	B
3	10	1	iso ampicillin	M	B
3	11	1	iso ampicillin	M	B
3	20	0	iso ampicillin	M	B
3	20	0	iso ampicillin	M	B
3	20	0	iso ampicillin	M	B
3	20	0	iso ampicillin	M	B
4	7	1	iso ampicillin	M	B
4	8	1	iso ampicillin	M	B
4	8	1	iso ampicillin	M	B
4	9	1	iso ampicillin	M	B
4	9	1	iso ampicillin	M	B
4	10	1	iso ampicillin	M	B
4	14	1	iso ampicillin	M	B
4	20	0	iso ampicillin	M	B
4	20	0	iso ampicillin	M	B
4	20	0	iso ampicillin	M	B
5	7	1	iso ampicillin	M	B
5	7	1	iso ampicillin	M	B
5	8	1	iso ampicillin	M	B
5	8	1	iso ampicillin	M	B
5	14	1	iso ampicillin	M	B
5	20	0	iso ampicillin	M	B
5	20	0	iso ampicillin	M	B
5	20	0	iso ampicillin	M	B
5	20	0	iso ampicillin	M	B
5	20	0	iso ampicillin	M	B
1	20	0	CS ampicillin	M	B
1	20	0	CS ampicillin	M	B
1	20	0	CS ampicillin	M	B
1	20	0	CS ampicillin	M	B
1	20	0	CS ampicillin	M	B
1	20	0	CS ampicillin	M	B
1	20	0	CS ampicillin	M	B
1	20	0	CS ampicillin	M	B
1	20	0	CS ampicillin	M	B
1	20	0	CS ampicillin	M	B
2	17	1	CS ampicillin	M	B
2	20	0	CS ampicillin	M	B
2	20	0	CS ampicillin	M	B
2	20	0	CS ampicillin	M	B
2	20	0	CS ampicillin	M	B
2	20	0	CS ampicillin	M	B
2	20	0	CS ampicillin	M	B
2	20	0	CS ampicillin	M	B
2	20	0	CS ampicillin	M	B
2	20	0	CS ampicillin	M	B
3	1	1	CS ampicillin	M	B
3	14	1	CS ampicillin	M	B
3	20	0	CS ampicillin	M	B
3	20	0	CS ampicillin	M	B
3	20	0	CS ampicillin	M	B
3	20	0	CS ampicillin	M	B
3	20	0	CS ampicillin	M	B
3	20	0	CS ampicillin	M	B
3	20	0	CS ampicillin	M	B
3	20	0	CS ampicillin	M	B
4	18	1	CS ampicillin	M	B
4	19	1	CS ampicillin	M	B
4	20	0	CS ampicillin	M	B
4	20	0	CS ampicillin	M	B
4	20	0	CS ampicillin	M	B
4	20	0	CS ampicillin	M	B
4	20	0	CS ampicillin	M	B
4	20	0	CS ampicillin	M	B
4	20	0	CS ampicillin	M	B
4	20	0	CS ampicillin	M	B
5	20	0	CS ampicillin	M	B
5	20	0	CS ampicillin	M	B
5	20	0	CS ampicillin	M	B
5	20	0	CS ampicillin	M	B
5	20	0	CS ampicillin	M	B
5	20	0	CS ampicillin	M	B
5	20	0	CS ampicillin	M	B
5	20	0	CS ampicillin	M	B
5	20	0	CS ampicillin	M	B
5	20	0	CS ampicillin	M	B
1	6	1	iso streptomycin	M	B
1	7	1	iso streptomycin	M	B
1	7	1	iso streptomycin	M	B
1	7	1	iso streptomycin	M	B
1	8	1	iso streptomycin	M	B
1	8	1	iso streptomycin	M	B
1	8	1	iso streptomycin	M	B
1	20	0	iso streptomycin	M	B
1	20	0	iso streptomycin	M	B
1	20	0	iso streptomycin	M	B
2	7	1	iso streptomycin	M	B
2	8	1	iso streptomycin	M	B
2	8	1	iso streptomycin	M	B
2	8	1	iso streptomycin	M	B
2	9	1	iso streptomycin	M	B
2	9	1	iso streptomycin	M	B
2	9	1	iso streptomycin	M	B
2	9	1	iso streptomycin	M	B
2	13	1	iso streptomycin	M	B
2	20	0	iso streptomycin	M	B
3	8	1	iso streptomycin	M	B
3	8	1	iso streptomycin	M	B
3	8	1	iso streptomycin	M	B
3	9	1	iso streptomycin	M	B
3	9	1	iso streptomycin	M	B
3	10	1	iso streptomycin	M	B
3	12	1	iso streptomycin	M	B
3	20	0	iso streptomycin	M	B
3	20	0	iso streptomycin	M	B
3	20	0	iso streptomycin	M	B
4	6	1	iso streptomycin	M	B
4	11	1	iso streptomycin	M	B
4	11	1	iso streptomycin	M	B
4	11	1	iso streptomycin	M	B
4	14	1	iso streptomycin	M	B
4	20	0	iso streptomycin	M	B
4	20	0	iso streptomycin	M	B
4	20	0	iso streptomycin	M	B
4	20	0	iso streptomycin	M	B
4	20	0	iso streptomycin	M	B
5	9	1	iso streptomycin	M	B
5	9	1	iso streptomycin	M	B
5	12	1	iso streptomycin	M	B
5	16	1	iso streptomycin	M	B
5	18	1	iso streptomycin	M	B
5	19	1	iso streptomycin	M	B
5	20	0	iso streptomycin	M	B
5	20	0	iso streptomycin	M	B
5	20	0	iso streptomycin	M	B
5	20	0	iso streptomycin	M	B
1	20	0	CS streptomycin	M	B
1	20	0	CS streptomycin	M	B
1	20	0	CS streptomycin	M	B
1	20	0	CS streptomycin	M	B
1	20	0	CS streptomycin	M	B
1	20	0	CS streptomycin	M	B
1	20	0	CS streptomycin	M	B
1	20	0	CS streptomycin	M	B
1	20	0	CS streptomycin	M	B
1	20	0	CS streptomycin	M	B
2	20	1	CS streptomycin	M	B
2	20	0	CS streptomycin	M	B
2	20	0	CS streptomycin	M	B
2	20	0	CS streptomycin	M	B
2	20	0	CS streptomycin	M	B
2	20	0	CS streptomycin	M	B
2	20	0	CS streptomycin	M	B
2	20	0	CS streptomycin	M	B
2	20	0	CS streptomycin	M	B
2	20	0	CS streptomycin	M	B
3	14	1	CS streptomycin	M	B
3	20	0	CS streptomycin	M	B
3	20	0	CS streptomycin	M	B
3	20	0	CS streptomycin	M	B
3	20	0	CS streptomycin	M	B
3	20	0	CS streptomycin	M	B
3	20	0	CS streptomycin	M	B
3	20	0	CS streptomycin	M	B
3	20	0	CS streptomycin	M	B
3	20	0	CS streptomycin	M	B
4	20	0	CS streptomycin	M	B
4	20	0	CS streptomycin	M	B
4	20	0	CS streptomycin	M	B
4	20	0	CS streptomycin	M	B
4	20	0	CS streptomycin	M	B
4	20	0	CS streptomycin	M	B
4	20	0	CS streptomycin	M	B
4	20	0	CS streptomycin	M	B
4	20	0	CS streptomycin	M	B
4	20	0	CS streptomycin	M	B
5	20	0	CS streptomycin	M	B
5	20	0	CS streptomycin	M	B
5	20	0	CS streptomycin	M	B
5	20	0	CS streptomycin	M	B
5	20	0	CS streptomycin	M	B
5	20	0	CS streptomycin	M	B
5	20	0	CS streptomycin	M	B
5	20	0	CS streptomycin	M	B
5	20	0	CS streptomycin	M	B
5	20	0	CS streptomycin	M	B
