## Supplementary material for "*Wolbachia-conferred* antiviral protection is determined by developmental temperature": Dataset S15

Treatment	CFUs_gut
water	127
water	19200
water	0
ethanol	14400
ethanol	19200
ethanol	20800
tetracycline	0
tetracycline	0
tetracycline	0
rifampicin	0
rifampicin	0
rifampicin	0
ampicillin	1
ampicillin	0
ampicillin	1
streptomycin	0
streptomycin	1
streptomycin	0
